# Forensics and DNA Barcodes – Do Identification Errors Arise in the Lab or in the Sequence Libraries?

**DOI:** 10.1101/738138

**Authors:** Mikko Pentinsaari, Sujeevan Ratnasingham, Scott E. Miller, Paul D. N. Hebert

## Abstract

Forensic studies often require the determination of biological materials to a species level. As such, DNA-based approaches to identification, particularly DNA barcoding, are attracting increased interest. The capacity of DNA barcodes to assign newly encountered specimens to a species relies upon access to informatics platforms, such as BOLD and GenBank, which host libraries of reference sequences and support the comparison of new sequences to them. As parameterization of these libraries expands, DNA barcoding has the potential to make valuable contributions in diverse forensic contexts. However, a recent publication called for caution after finding that both platforms performed poorly in identifying specimens of 17 common insect species. This study follows up on this concern by asking if the misidentifications reflected problems in the reference libraries or in the query sequences used to test them. Because this reanalysis revealed that missteps in acquiring and analyzing the query sequences were responsible for the misidentifications, a workflow is described to minimize such errors in future investigations. The present study also revealed the limitations imposed by the lack of a polished species-level taxonomy for many groups. In such cases, forensic applications can be strengthened by mapping the geographic distributions of sequence-based species proxies rather than waiting for the maturation of formal taxonomic systems based on morphology.
