## Supplementary file 1 for "Forensics and DNA Barcodes – Do Identification Errors Arise in the Lab or in the Sequence Libraries?"

### Sheet: MK905404 Musca domestica
Accession	Description	Max Score	Total Score	Query Cover	E value	Per. Ident
HQ592689.1	Cryptopygus tricuspis isolate 1 cytochrome c oxidase subunit I (COI) gene, partial cds; mitochondrial	920	920	0.8	0	0.996
HQ592692.1	Cryptopygus tricuspis isolate 4 cytochrome c oxidase subunit I (COI) gene, partial cds; mitochondrial	904	904	0.8	0	0.9901
HQ592693.1	Cryptopygus tricuspis isolate 5 cytochrome c oxidase subunit I (COI) gene, partial cds; mitochondrial	898	898	0.8	0	0.9881
HQ592690.1	Cryptopygus tricuspis isolate 2 cytochrome c oxidase subunit I (COI) gene, partial cds; mitochondrial	898	898	0.8	0	0.9881
HM212683.1	Cryptopygus tricuspis haplotype Ctricuspis_MAR_1 cytochrome oxidase subunit I (COXI) gene, partial cds; mitochondrial	662	662	0.58	0	0.9918
GQ374044.1	Paronellidae sp. DPCOL76388 voucher 6340589B11_Vn06158 cytochrome oxidase subunit 1 (COI) gene, partial cds; mitochondrial	592	592	0.99	7e-165	0.8331
KJ873673.1	Homidia sp. 12 FZ-2014 isolate AH_2 pop-variant C9680_sp12 cytochrome oxidase subunit I (COI) gene, partial cds; mitochondrial	590	590	0.99	3e-164	0.8371
GQ374047.1	Paronellidae sp. DPCOL76388 voucher 6340589E11_Vn06158 cytochrome oxidase subunit 1 (COI) gene, partial cds; mitochondrial	590	590	0.99	3e-164	0.8315
MG036656.1	Entomobrya sp. BIOUG02093-F01 cytochrome oxidase subunit 1 (COI) gene, partial cds; mitochondrial	584	584	0.99	1e-162	0.8352
MG034500.1	Entomobrya sp. BIOUG02093-E12 cytochrome oxidase subunit 1 (COI) gene, partial cds; mitochondrial	584	584	0.99	1e-162	0.8352
MG040145.1	Entomobrya sp. BIOUG10078-H06 cytochrome oxidase subunit 1 (COI) gene, partial cds; mitochondrial	584	584	0.99	1e-162	0.8352
LC213072.1	Scutisotoma sp. RI77 mitochondrial COX1 gene for cytochrome c oxidase subunit 1, complete cds, strain: RI77	580	580	0.99	2e-161	0.8347
GQ374048.1	Paronellidae sp. DPCOL76388 voucher 6340589F11_Vn06158 cytochrome oxidase subunit 1 (COI) gene, partial cds; mitochondrial	577	577	0.98	2e-160	0.8344
MF607281.1	Entomobryidae sp. BIOUG21289-D05 cytochrome oxidase subunit 1 (COI) gene, partial cds; mitochondrial	575	575	1	7e-160	0.8325
MF605313.1	Entomobryidae sp. BIOUG21383-E03 cytochrome oxidase subunit 1 (COI) gene, partial cds; mitochondrial	575	575	1	7e-160	0.8325
GQ374045.1	Paronellidae sp. DPCOL76388 voucher 6340589C11_Vn06158 cytochrome oxidase subunit 1 (COI) gene, partial cds; mitochondrial	575	575	0.98	7e-160	0.8301
KJ873674.1	Homidia sp. 12 FZ-2014 isolate AH_1 pop-variant C9680_sp12 cytochrome oxidase subunit I (COI) gene, partial cds; mitochondrial	573	573	0.99	3e-159	0.8323
MG038651.1	Entomobrya sp. BIOUG02093-F10 cytochrome oxidase subunit 1 (COI) gene, partial cds; mitochondrial	568	568	0.98	1e-157	0.832
MG038152.1	Entomobrya sp. BIOUG09927-C07 cytochrome oxidase subunit 1 (COI) gene, partial cds; mitochondrial	568	568	0.98	1e-157	0.832
MG037807.1	Entomobrya sp. BIOUG10068-D03 cytochrome oxidase subunit 1 (COI) gene, partial cds; mitochondrial	568	568	0.98	1e-157	0.832

### Sheet: MK905400 Hexagenia limbata
Accession	Description	Max Score	Total Score	Query Cover	E value	Per. Ident
EF531199.1	Glossina brevipalpis cytochrome oxidase subunit I (COI) gene, partial cds; mitochondrial	420	420	0.99	4e-113	0.9681
MG087940.1	Helina sp. BIOUG08066-B11 cytochrome oxidase subunit 1 (COI) gene, partial cds; mitochondrial	379	379	1	6e-101	0.9368
MF889210.1	Helina sp. BIOUG20478-F04 cytochrome oxidase subunit 1 (COI) gene, partial cds; mitochondrial	379	379	1	6e-101	0.9368
KR680281.1	Helina sp. BOLD-2016 voucher BIOUG07752-C05 cytochrome oxidase subunit 1 (COI) gene, partial cds; mitochondrial	379	379	1	6e-101	0.9368
KR679144.1	Helina sp. BOLD-2016 voucher BIOUG08066-B07 cytochrome oxidase subunit 1 (COI) gene, partial cds; mitochondrial	379	379	1	6e-101	0.9368
KR429282.1	Helina sp. BOLD-2016 voucher BIOUG03600-E02 cytochrome oxidase subunit 1 (COI) gene, partial cds; mitochondrial	379	379	1	6e-101	0.9368
MG094941.1	Helina sp. BIOUG22057-D01 cytochrome oxidase subunit 1 (COI) gene, partial cds; mitochondrial	374	374	1	3e-99	0.9328
MF887748.1	Helina sp. BIOUG20718-D08 cytochrome oxidase subunit 1 (COI) gene, partial cds; mitochondrial	374	374	1	3e-99	0.9328
MF885886.1	Helina sp. BIOUG20478-F10 cytochrome oxidase subunit 1 (COI) gene, partial cds; mitochondrial	374	374	1	3e-99	0.9328
MF891769.1	Helina sp. BIOUG03398-D10 cytochrome oxidase subunit 1 (COI) gene, partial cds; mitochondrial	374	374	1	3e-99	0.9328
MF888925.1	Helina sp. BIOUG20677-G04 cytochrome oxidase subunit 1 (COI) gene, partial cds; mitochondrial	374	374	1	3e-99	0.9328
KR462249.1	Helina sp. BOLD-2016 voucher BIOUG03090-G08 cytochrome oxidase subunit 1 (COI) gene, partial cds; mitochondrial	374	374	1	3e-99	0.9328
KR460505.1	Helina sp. BOLD-2016 voucher BIOUG03531-C07 cytochrome oxidase subunit 1 (COI) gene, partial cds; mitochondrial	374	374	1	3e-99	0.9328
KR471892.1	Helina sp. BOLD-2016 voucher BIOUG03531-F08 cytochrome oxidase subunit 1 (COI) gene, partial cds; mitochondrial	374	374	1	3e-99	0.9328
KR442857.1	Helina sp. BOLD-2016 voucher BIOUG06602-A11 cytochrome oxidase subunit 1 (COI) gene, partial cds; mitochondrial	374	374	1	3e-99	0.9328
KR436156.1	Helina sp. BOLD-2016 voucher BIOUG02758-H03 cytochrome oxidase subunit 1 (COI) gene, partial cds; mitochondrial	374	374	1	3e-99	0.9328
KR435795.1	Helina sp. BOLD-2016 voucher BIOUG06570-D04 cytochrome oxidase subunit 1 (COI) gene, partial cds; mitochondrial	374	374	1	3e-99	0.9328
MG094135.1	Helina laxifrons voucher BIOUG22057-G10 cytochrome oxidase subunit 1 (COI) gene, partial cds; mitochondrial	368	368	1	1e-97	0.9289
MG092944.1	Helina laxifrons voucher BIOUG22764-D05 cytochrome oxidase subunit 1 (COI) gene, partial cds; mitochondrial	368	368	1	1e-97	0.9289
MG092278.1	Helina laxifrons voucher BIOUG23578-C11 cytochrome oxidase subunit 1 (COI) gene, partial cds; mitochondrial	368	368	1	1e-97	0.9289

### Sheet: MK905399 Gomphus exilis
Accession	Description	Max Score	Total Score	Query Cover	E value	Per. Ident
KT103283.1	Cecidomyiidae sp. BOLD-2016 voucher BIOUG02897-F04 cytochrome oxidase subunit 1 (COI) gene, partial cds; mitochondrial	1107	1107	1	0	0.9935
KR665299.1	Cecidomyiidae sp. BOLD-2016 voucher BIOUG01644-A02 cytochrome oxidase subunit 1 (COI) gene, partial cds; mitochondrial	1101	1101	1	0	0.9918
KR679831.1	Cecidomyiidae sp. BOLD-2016 voucher BIOUG01796-B02 cytochrome oxidase subunit 1 (COI) gene, partial cds; mitochondrial	1096	1096	0.99	0	0.9918
KR661829.1	Cecidomyiidae sp. BOLD-2016 voucher BIOUG01618-F07 cytochrome oxidase subunit 1 (COI) gene, partial cds; mitochondrial	1096	1096	1	0	0.9902
MF763829.1	Cecidomyiidae sp. BIOUG21248-G10 cytochrome oxidase subunit 1 (COI) gene, partial cds; mitochondrial	1026	1026	0.92	0	0.9929
KR726937.1	Cecidomyiidae sp. BOLD-2016 voucher BIOUG12952-A09 cytochrome oxidase subunit 1 (COI) gene, partial cds; mitochondrial	1026	1026	0.92	0	0.9929
MF696777.1	Cecidomyiidae sp. BIOUG21007-F02 cytochrome oxidase subunit 1 (COI) gene, partial cds; mitochondrial	1020	1020	0.92	0	0.9912
MG130001.1	Cecidomyiidae sp. BIOUG24397-H06 cytochrome oxidase subunit 1 (COI) gene, partial cds; mitochondrial	1014	1014	0.91	0	0.9929
MG126009.1	Cecidomyiidae sp. BIOUG21962-C02 cytochrome oxidase subunit 1 (COI) gene, partial cds; mitochondrial	1014	1014	0.92	0	0.9911
MF699558.1	Cecidomyiidae sp. BIOUG21065-A03 cytochrome oxidase subunit 1 (COI) gene, partial cds; mitochondrial	1014	1014	0.92	0	0.9911
MF698890.1	Cecidomyiidae sp. BIOUG21733-D09 cytochrome oxidase subunit 1 (COI) gene, partial cds; mitochondrial	1014	1014	0.92	0	0.9911
MF764933.1	Cecidomyiidae sp. BIOUG21249-E09 cytochrome oxidase subunit 1 (COI) gene, partial cds; mitochondrial	1014	1014	0.92	0	0.9911
KR225148.1	Cecidomyiidae sp. BOLD:ABV0480 voucher BIOUG08625-D01 cytochrome oxidase subunit 1 (COI) gene, partial cds; mitochondrial	1011	1011	0.91	0	0.9911
MG131448.1	Cecidomyiidae sp. BIOUG24397-C04 cytochrome oxidase subunit 1 (COI) gene, partial cds; mitochondrial	1009	1009	0.92	0	0.9894
MG128451.1	Cecidomyiidae sp. BIOUG24651-E12 cytochrome oxidase subunit 1 (COI) gene, partial cds; mitochondrial	1009	1009	0.92	0	0.9894
MF760733.1	Cecidomyiidae sp. BIOUG20883-C07 cytochrome oxidase subunit 1 (COI) gene, partial cds; mitochondrial	1009	1009	0.91	0	0.9911
KT607768.1	Cecidomyiidae sp. BOLD:ABV0480 voucher BIOUG22295-G02 cytochrome oxidase subunit 1 (COI) gene, partial cds; mitochondrial	1009	1009	0.92	0	0.9894
MF757945.1	Cecidomyiidae sp. BIOUG21262-E08 cytochrome oxidase subunit 1 (COI) gene, partial cds; mitochondrial	1005	1005	0.91	0	0.9893
KT606113.1	Cecidomyiidae sp. BOLD:ABV0480 voucher BIOUG22417-F04 cytochrome oxidase subunit 1 (COI) gene, partial cds; mitochondrial	1003	1003	0.91	0	0.9893
KT603862.1	Cecidomyiidae sp. BOLD:ABV0480 voucher BIOUG22717-F11 cytochrome oxidase subunit 1 (COI) gene, partial cds; mitochondrial	1003	1003	0.91	0	0.9893

### Sheet: MK905406 Pediculus humanus
Accession	Description	Max Score	Total Score	Query Cover	E value	Per. Ident
KF803507.1	Stylops sp. Ssp12 cytochrome oxidase subunit I (COI) gene, partial cds; mitochondrial	665	665	0.93	0	1
KF803440.1	Stylops cornii voucher SCo1 cytochrome oxidase subunit I (COI) gene, partial cds; mitochondrial	627	627	0.93	2e-175	0.9806
KF803511.1	Stylops hippotes voucher SSr1 cytochrome oxidase subunit I (COI) gene, partial cds; mitochondrial	593	593	0.93	2e-165	0.9639
KF803506.1	Stylops hippotes voucher Ssp11 cytochrome oxidase subunit I (COI) gene, partial cds; mitochondrial	588	588	0.93	9e-164	0.9611
KF803464.1	Stylops hippotes voucher SHp1 cytochrome oxidase subunit I (COI) gene, partial cds; mitochondrial	588	588	0.93	9e-164	0.9611
KF803465.1	Stylops hippotes voucher SHp2 cytochrome oxidase subunit I (COI) gene, partial cds; mitochondrial	582	582	0.93	4e-162	0.9583
KF803482.1	Stylops multiplicatae voucher SMr1 cytochrome oxidase subunit I (COI) gene, partial cds; mitochondrial	555	555	0.93	9e-154	0.9444
KF803471.1	Stylops claytoniae voucher SIt2 cytochrome oxidase subunit I (COI) gene, partial cds; mitochondrial	538	538	0.93	9e-149	0.9361
KF803486.1	Stylops bruneri voucher SNa1 cytochrome oxidase subunit I (COI) gene, partial cds; mitochondrial	532	532	0.93	4e-147	0.9333
KP213300.1	Stylops melittae voucher SCa7 cytochrome c oxidase subunit 1 (COI) gene, partial cds; mitochondrial	501	501	0.92	1e-137	0.919
KP213298.1	Stylops melittae voucher SBm1 cytochrome c oxidase subunit 1 (COI) gene, partial cds; mitochondrial	501	501	0.92	1e-137	0.919
KF803441.1	Stylops advarians voucher SCr4 cytochrome oxidase subunit I (COI) gene, partial cds; mitochondrial	499	499	0.93	4e-137	0.9167
KF803522.1	Stylops spencii sensu lato STig2 cytochrome oxidase subunit I (COI) gene, partial cds; mitochondrial	496	496	0.92	6e-136	0.9162
KF803429.1	Stylops spencii sensu lato SAg1 cytochrome oxidase subunit I (COI) gene, partial cds; mitochondrial	496	496	0.92	6e-136	0.9162
KF803445.1	Stylops obsoletus voucher SDi1 cytochrome oxidase subunit I (COI) gene, partial cds; mitochondrial	494	494	0.93	2e-135	0.9139
KF803456.1	Stylops melittae voucher SFlg1 cytochrome oxidase subunit I (COI) gene, partial cds; mitochondrial	488	488	0.93	9e-134	0.9114
KF803525.1	Stylops sp. SUl1 cytochrome oxidase subunit I (COI) gene, partial cds; mitochondrial	484	484	0.92	1e-132	0.9109
KF803516.1	Stylops maxillaris voucher STa1 cytochrome oxidase subunit I (COI) gene, partial cds; mitochondrial	484	484	0.92	1e-132	0.9109
KF803504.1	Stylops spencii sensu lato Ssp1 cytochrome oxidase subunit I (COI) gene, partial cds; mitochondrial	484	484	0.92	1e-132	0.9106
KF803466.1	Stylops maxillaris voucher SHug2 cytochrome oxidase subunit I (COI) gene, partial cds; mitochondrial	484	484	0.92	1e-132	0.9109
