## Supplementary file 2 for "Forensics and DNA Barcodes – Do Identification Errors Arise in the Lab or in the Sequence Libraries?"

### Sheet: MK905404 Musca domestica
Phylum	Class	Order	Family	Genus	Species	Similarity (%)
Arthropoda	Collembola	Entomobryomorpha	Isotomidae			100
Arthropoda	Collembola	Entomobryomorpha	Isotomidae	Folsomia	cf. diplopthalma	100
Arthropoda	Collembola	Entomobryomorpha	Isotomidae			100
Arthropoda	Collembola	Entomobryomorpha	Isotomidae			100
Arthropoda	Collembola	Entomobryomorpha	Isotomidae			100
Arthropoda	Collembola	Entomobryomorpha	Isotomidae			100
Arthropoda	Collembola	Entomobryomorpha	Isotomidae			100
Arthropoda	Collembola	Entomobryomorpha	Isotomidae			100
Arthropoda	Collembola	Entomobryomorpha	Isotomidae			99.84
Arthropoda	Collembola	Entomobryomorpha	Isotomidae			99.68
Arthropoda	Collembola	Entomobryomorpha	Isotomidae			99.68
Arthropoda	Collembola	Entomobryomorpha	Isotomidae	Cryptopygus	tricuspis	99.6
Arthropoda	Collembola	Entomobryomorpha	Isotomidae	Cryptopygus	tricuspis	99.6
Arthropoda	Collembola	Entomobryomorpha	Isotomidae	Folsomia	cf. diplopthalma	99.51
Arthropoda	Collembola	Entomobryomorpha	Isotomidae			99.36
Arthropoda	Collembola	Entomobryomorpha	Isotomidae			99.36
Arthropoda	Collembola	Entomobryomorpha	Isotomidae			99.36
Arthropoda	Collembola	Entomobryomorpha	Isotomidae			99.36
Arthropoda	Collembola	Entomobryomorpha	Isotomidae			99.36
Arthropoda	Collembola	Entomobryomorpha	Isotomidae			99.36

### Sheet: MK905400 Hexagenia limbata
Phylum	Class	Order	Family	Genus	Species	Similarity (%)
Arthropoda	Insecta	Diptera	Glossinidae	Glossina	brevipalpis	96.75
Arthropoda	Insecta	Diptera	Glossinidae	Glossina	brevipalpis	96.39
Arthropoda	Insecta	Diptera	Glossinidae	Glossina	brevipalpis	96.39
Arthropoda	Insecta	Diptera				96.39
Arthropoda	Insecta	Diptera				96.39
Arthropoda	Insecta	Lepidoptera	Tortricidae	Epiblema	grossbecki	95.83
Arthropoda	Insecta	Lepidoptera	Lycaenidae	Favonius	saphirinus	94.95
Arthropoda	Insecta	Lepidoptera	Nymphalidae	Tarsocera	sp. SMW-2009	94.87
Arthropoda	Insecta	Lepidoptera	Sphingidae	Manduca	lanuginosa	94.2
Arthropoda	Insecta	Lepidoptera	Oecophoridae	Heliocausta	oecophorella	94.12
Arthropoda	Insecta	Diptera	Muscidae	Helina	subvittata	94.05
Arthropoda	Insecta	Lepidoptera	Lycaenidae	Favonius	saphirinus	93.94
Arthropoda	Insecta	Lepidoptera	Lycaenidae	Sibataniozephyrus	fujisanus	93.94
Arthropoda	Insecta	Lepidoptera	Lycaenidae	Favonius	saphirinus	93.94
Arthropoda	Insecta	Lepidoptera	Lycaenidae	Favonius	saphirinus	93.94
Arthropoda	Insecta	Lepidoptera	Lycaenidae	Favonius	saphirinus	93.94
Arthropoda	Insecta	Lepidoptera	Lycaenidae	Favonius	saphirinus	93.94
Arthropoda	Insecta	Lepidoptera	Lycaenidae	Favonius	saphirinus	93.94
Arthropoda	Insecta	Diptera	Ceratopogonidae	Culicoides	tuttifrutti	93.75
Arthropoda	Insecta	Diptera	Muscidae	Helina	subvittata	93.63

### Sheet: MK905399 Gomphus exilis
Phylum	Class	Order	Family	Genus	Species	Similarity (%)
Arthropoda	Insecta	Diptera	Cecidomyiidae			99.67
Arthropoda	Insecta	Diptera	Cecidomyiidae			99.67
Arthropoda	Insecta	Diptera	Cecidomyiidae			99.67
Arthropoda	Insecta	Diptera	Cecidomyiidae			99.67
Arthropoda	Insecta	Diptera	Cecidomyiidae			99.67
Arthropoda	Insecta	Diptera	Cecidomyiidae			99.67
Arthropoda	Insecta	Diptera	Cecidomyiidae			99.67
Arthropoda	Insecta	Diptera	Cecidomyiidae			99.67
Arthropoda	Insecta	Diptera	Cecidomyiidae			99.67
Arthropoda	Insecta	Diptera	Cecidomyiidae			99.65
Arthropoda	Insecta	Diptera	Cecidomyiidae			99.51
Arthropoda	Insecta	Diptera	Cecidomyiidae			99.51
Arthropoda	Insecta	Diptera	Cecidomyiidae			99.51
Arthropoda	Insecta	Diptera	Cecidomyiidae			99.51
Arthropoda	Insecta	Diptera	Cecidomyiidae			99.51
Arthropoda	Insecta	Diptera	Cecidomyiidae			99.51
Arthropoda	Insecta	Diptera	Cecidomyiidae			99.34
Arthropoda	Insecta	Diptera	Cecidomyiidae			99.34
Arthropoda	Insecta	Diptera	Cecidomyiidae			99.34
Arthropoda	Insecta	Diptera	Cecidomyiidae			99.34

### Sheet: MK905406 Pediculus humanus
Phylum	Class	Order	Family	Genus	Species	Similarity (%)
Arthropoda	Insecta	Strepsiptera	Stylopidae	Stylops		90.13
Arthropoda	Insecta	Strepsiptera	Stylopidae	Stylops		90.13
Arthropoda	Insecta	Strepsiptera	Stylopidae	Stylops		90.13
Arthropoda	Insecta	Strepsiptera	Stylopidae	Stylops		90.13
Arthropoda	Insecta	Strepsiptera	Stylopidae	Stylops		90.13
Arthropoda	Insecta	Strepsiptera	Stylopidae	Stylops		90.13
Arthropoda	Insecta	Strepsiptera	Stylopidae	Stylops		90.13
Arthropoda	Insecta	Strepsiptera	Stylopidae	Stylops	melittae	90.11
Arthropoda	Insecta	Strepsiptera	Stylopidae	Stylops	melittae	90.11
Arthropoda	Insecta	Strepsiptera	Stylopidae	Stylops	melittae	90.11
Arthropoda	Insecta	Strepsiptera	Stylopidae	Stylops		89.87
Arthropoda	Insecta	Strepsiptera	Stylopidae	Stylops	melittae	88.8
Arthropoda	Insecta	Strepsiptera	Stylopidae	Stylops	melittae	88.8
Arthropoda	Insecta	Strepsiptera	Stylopidae	Stylops	nassonowi	88.7
Arthropoda	Insecta	Strepsiptera	Stylopidae	Stylops	melittae	88.7
Arthropoda	Insecta	Strepsiptera	Stylopidae	Stylops	nassonowi	88.7
Arthropoda	Insecta	Strepsiptera	Stylopidae	Stylops	melittae	88.53
Arthropoda	Insecta	Strepsiptera	Stylopidae	Stylops	sp.	88.53
Arthropoda	Insecta	Strepsiptera	Stylopidae	Stylops	melittae	88.53
Arthropoda	Insecta	Strepsiptera	Stylopidae	Stylops	melittae	88.53
